# A novel tool for designing targeted gene amplicons and an optimised set of primers for high-throughput sequencing in tuberculosis genomic studies

**DOI:** 10.1101/2025.01.13.632698

**Authors:** Linfeng Wang, Naphatcha Thawong, Joseph Thorpe, Matthew Higgins, Mark Tan Kia Ik, Waritta Sawaengdee, Surakameth Mahasirimongkol, Joao Perdigao, Susana Campino, Taane G. Clark, Jody E. Phelan

**Affiliations:** Faculty of Infectious and Tropical Diseases, London School of Hygiene & Tropical Medicine, WC1E 7HT London, UK; Medical Life Sciences Institute, Department of Medical Sciences, Ministry of Public Health, Nonthaburi, Thailand; iMed.ULisboa-Institute for Medicines Research, Faculty of Pharmacy, University of Lisbon, Lisbon, 1649004, Portugal; Faculty of Epidemiology and Population Health, London School of Hygiene & Tropical Medicine, WC1E 7HT London, UK

**Keywords:** Amplicon sequencing, Amplicon design, *Mycobacterium tuberculosis*, tuberculosis, sequencing, genomics

## Abstract

Amplicon sequencing (Amp-Seq) of *Mycobacterium tuberculosis* genes associated with drug resistance and strain typing offers a cost-effective approach for profiling infections and tailoring the clinical management of tuberculosis. However, Amp-Seq assays require continual updates to incorporate new loci and mutations linked to drug resistance. We introduce TOAST (Tuberculosis Optimised Amplicon Sequencing Tool), a customisable software tool that optimises amplicon design across any loci and sequencing platforms (e.g., Illumina, Oxford Nanopore Technology (ONT)), informed by an integrated and expanding database of mutations from >50K *M. tuberculosis* isolates. TOAST software allows users to define parameters such as melting temperature, amplicon length, and GC content, while accounting for potential primer interactions like homodimer formation and non-specific binding. To demonstrate its robustness, we designed 33 amplicons in a single multiplex group, prioritising coverage of resistance-associated mutations in the form of insertions, deletions and single nucleotide polymorphisms (SNPs) for 13 different drugs. An efficient experimental protocol was established, resulting in a minimum depth coverage exceeding 50-fold for each amplicon region as validated by ONT sequencing of two clinical samples with multi-drug resistance. TOAST software enables the development of Amp-Seq assays for the rapid detection of drug-resistant TB, enhancing treatment strategies, improving outcomes, and curbing resistant infections. The cost-effectiveness and adaptability of Amp-Seq approaches make it crucial for managing TB in resource-limited settings, advancing global control efforts.
