## Supplementary material for "A novel tool for designing targeted gene amplicons and an optimised set of primers for high-throughput sequencing in tuberculosis genomic studies": Designed primers

Amplicon_ID	pLeft_ID	pLeft_coord	pLeft_length	pLeft_Tm	pLeft_GC	pLeft_Sequences	pLeft_EndStability	pRight_ID	pRight_coord	pRight_length	pRight_Tm	pRight_GC	pRight_Sequences	pRight_EndStability	Penalty	Product_size	Amplicon_type	Redesign	Designed_ranges	Designed_size
katG-A1-sp	P1-sp-L1	2153871	18	59.81	61.11111111	GGGCCGATCAACCCGAAT	3.34	P1-sp-R1	2154429	20	60.89	55	CAACATCACGGTGCCCTTCA	3.02	3.08	558	Gene_specific:Rv0678,katG	-	[2153889, 2154389]	500
katG-A2-sp	P2-sp-L1	2154365	20	59.82	50	TTCCACGTCGGTTTGTTCCT	3.36	P2-sp-R1	2155295	18	60.52	66.66666667	GGTAAGACCCATGGCGCC	6.53	2.69	930	Gene_specific:Rv0678,katG	-	[2154430, 2155230]	800
katG-A3-sp	P3-sp-L1	2155277	18	60.52	66.66666667	GGCGCCATGGGTCTTACC	2.85	P3-sp-R1	2156154	20	59.9	55	MCGTGATCACAGCCCGATAA	1.75	2.62	877	Gene_specific:Rv0678,katG	-	[2155296, 2156096]	800
mmpR5-A4-sp	P4-sp-L1	778851	20	59.96	55	GACCACAACCAGGATGAGCA	4.26	P4-sp-R1	779604	20	60.32	50	ACAAAAACGGTGACCCCACA	4.17	0.36	753	Gene_specific:Rv0678,katG	-	[778913, 779563]	650
rpoB-A1-ns	P1-ns-L1	760602	20	60.11	55	AGGCGCTGTTGGACATCTAC	2.59	P1-ns-R1	761526	21	59.86	57.14285714	CCATGTAGTCCACCTCAGACG	4.18	1.24	924	Non_specific	-	[760663, 761463]	800
pncA-A2-ns	P2-ns-L1	2288738	20	59.76	55	TGAAGGTGTCGTAGAAGRGG	5.52	P2-ns-R1	2298310	20	60.8	55	TGGTCATGTTCGCGATCGTC	4.2	1.04	843	Non_specific	-	[2288545, 2289295]	750
embB-A3-ns	P3-ns-L4	4247277	18	61.2	66.66666667	GTTCCGGCCTGCATCGTC	4.2	P3-ns-R4	4248109	20	60.98	60	GGTGGGCAGGATGRGGTAGT	2.73	4.18	832	Non_specific	-	[4247325, 4248075]	750
rpsL-A4-ns	P4-ns-L1	781291	20	61.07	60	GTGGTACCGCYTCAACGTAG	3.51	P4-ns-R1	782142	20	60.39	55	TTGACATTGTCGAGAGCCCG	6.13	1.46	851	Non_specific	-	[781328, 782078]	750
fabG1-A5-ns	P5-ns-L1	1673325	20	59.84	55	CAAACGTCACGAGRGTAACC	2.85	P5-ns-R1	1674124	20	60.18	60	CATCCTCGGAAGCCAGGAAG	3.46	0.34	799	Non_specific	-	[1673373, 1674073]	700
ddn-A6-ns	P6-ns-L1	3986666	19	60.52	57.89473684	CTCGCGCTGATCACCATGT	3.21	P6-ns-R1	3987432	18	60.28	61.11111111	AGCGACCTGTTGGCCAAG	3.61	3.8	766	Non_specific	-	[3986698, 3987398]	700
rrl-A7-ns	P7-ns-L1	1475826	20	59.96	50	AGCGAAATTCCTTGTCGGGT	5.28	P7-ns-R1	1476629	20	60.53	60	GACCGAACGTGGCTATCCAG	3.86	0.56	803	Non_specific	-	[1475863, 1476563]	700
gyrA-A8-ns	P8-ns-L1	7061	20	59.96	55	AGCGGTACAAGGGTCTAGGT	3.08	P8-ns-R1	7776	20	59.97	60	GGCCGTCGTAGTTAGGGATG	3.51	0.07	715	Non_specific	-	[7101, 7751]	650
rrs-A9-ns	P9-ns-L1	1472666	20	59.81	55	TGTGGGTTTCCTTCCTTGGG	4.12	P9-ns-R1	1473410	19	60.01	57.89473684	CAGTTGGGGCGTTTTCGTG	4.35	1.2	744	Non_specific	-	[1472723, 1473373]	650
gid-A10-ns	P10-ns-L1	4407538	18	60.2	66.66666667	CTCCACTCGCCATCCGTG	4.94	P10-ns-R1	4408212	20	59.55	55	GGAGTGCGTAATGTCTCCYA	4.55	2.66	674	Non_specific	-	[4407566, 4408166]	600
rplC-A11-ns	P11-ns-L1	800907	19	60.38	57.89473684	AACGTGGTAACCCGCATCC	3.51	P11-ns-R1	801591	18	61.13	66.66666667	CCACCTGGTGCATCAGCG	5.18	4.51	684	Non_specific	-	[800968, 801568]	600
rrl-A12-ns	P12-ns-L1	1472057	20	60.39	55	TTTAGCGGTGTGGGATGAGC	4.26	P12-ns-R1	1472768	20	60.61	55	GCCCCCRTCAATTCCTTTGA	2.69	1	711	Non_specific	-	[1472122, 1472722]	600
eis-A13-ns	P13-ns-L1	2715069	18	62.07	66.66666667	GCCACCGCGACGAAACTG	3.16	P13-ns-R1	2715700	20	60.11	55	YGTGATGATCGACCGGGTTT	3.27	4.18	631	Non_specific	-	[2715087, 2715637]	550
ethA-A14-ns	P14-ns-L1	4326166	20	60.03	60	GGGGTGAACTCCATGAAGGG	3.95	P14-ns-R1	4326844	20	61.14	60	CTACATCGTGTCGCAGCCAG	4.85	1.18	678	Non_specific	-	[4326231, 4326781]	550
ethA-A15-ns	P15-ns-L1	4327288	20	59.83	55	AGCGTGTACATGTCGGAGTC	3.36	P15-ns-R1	4327901	20	60.67	55	TTGTGCGACCCGAATGTCTC	3.36	0.84	613	Non_specific	-	[4327328, 4327878]	550
embC-A16-ns	P16-ns-L1	4242920	20	59.75	55	CCAACTCACCGGTGATGGAT	3.41	P16-ns-R1	4243538	20	60.53	60	CTTACCGGTATCCACGCCAC	5.01	0.78	618	Non_specific	-	[4242972, 4243472]	500
inhA-A17-ns	P17-ns-L1	1674257	20	60.05	55	GTCGARYGCGTTTCACATCG	3.84	P17-ns-R1	1674858	19	59.93	63.15789474	CTCGAGCAGCTGGATCTGG	3.86	1.11	601	Non_specific	-	[1674319, 1674819]	500
ethA-A18-ns	P18-ns-L1	4326794	19	60.15	57.89473684	GGTTGAGCTTCTCGGCGAT	4.58	P18-ns-R1	4327313	20	60.25	60	GCTCCGACTCCGACATGTAC	2.9	1.4	519	Non_specific	-	[4326841, 4327291]	450
ahpC-A19-ns	P19-ns-L1	2725909	19	60.15	57.89473684	GCTTGCCGGAAAGACATGC	4.06	P19-ns-R1	2726457	20	59.96	55	TGTCAATCYAAACCCCCAGG	4.45	1.19	548	Non_specific	-	[2725975, 2726425]	450
folC-A20-ns	P20-ns-L1	2747076	18	60.43	66.66666667	CTCGACCACTGCCACGTC	4.34	P20-ns-R1	2747610	19	60.15	52.63157895	GGCTGCGCTGCAATGAATT	2.17	3.58	534	Non_specific	-	[2747141, 2747591]	450
gyrB-A21-ns	P21-ns-L1	6458	20	60.25	55	TGAACAAGGCTGTGTCCTCG	4.63	P21-ns-R1	6955	20	59.84	55	CTTGAGTTTGTACAGCGGCG	6.46	0.41	497	Non_specific	-	[6514, 6914]	400
embB-A22-ns	P22-ns-L1	4249264	20	60.25	60	CCCGACGACCTATACGGAGA	3.71	P22-ns-R1	4249725	19	60.23	57.89473684	ACCAGGGTGTCSAACTTGC	4.01	1.48	461	Non_specific	-	[4249286, 4249686]	400
ethA-A23-ns	P23-ns-L1	4325727	20	60.46	55	TGATGTCATCGCCGAGTTGG	3.77	P23-ns-R1	4326209	20	60.25	60	CGGGCTCAGATGTCGAAGAG	2.85	0.71	482	Non_specific	-	[4325786, 4326186]	400
alr-A24-ns	P24-ns-L1	3841060	20	65.09	65	GAAGTCGATGCCGGGCGGAT	4.18	P24-ns-R1	3841497	18	60.43	66.66666667	CAGGACAGTCACGCCGAC	4.79	7.52	437	Non_specific	-	[3841083, 3841433]	350
thyX-A25-ns	P25-ns-L1	3067730	20	60.11	55	ACCGAGAAATGTCCGACGTC	4.34	P25-ns-R1	3068158	20	59.96	60	GTGGGGTTCAACTCTGGGAG	4.3	0.15	428	Non_specific	-	[3067786, 3068136]	350
tlyA-A26-ns	P26-ns-L1	1918307	19	60.45	63.15789474	CAACGATCCTCGGGTGGTG	4.17	P26-ns-R1	1918717	20	60.82	60	CCGCATCCTCCAATCCCTTG	3.61	2.27	410	Non_specific	-	[1918342, 1918692]	350
thyA-A27-ns	P27-ns-L1	3073706	20	59.69	55	CGGATGCGGATCGTAGTTCT	3.01	P27-ns-R1	3074123	19	60.3	57.89473684	GATTTGCTGCGCACCGATC	3.69	1.61	417	Non_specific	-	[3073768, 3074068]	300
rpoB-A28-ns	P28-ns-L1	761907	20	60.59	60	GTACTGACGACGGCGAGATG	2.9	P28-ns-R1	762271	20	60.39	55	TTCTCACCGAAGATGGCACG	5.34	0.98	364	Non_specific	-	[761939, 762239]	300
thyA-A29-ns	P29-ns-L1	3074136	20	59.82	55	ATCTGGTCGATGTGCTCACC	4.02	P29-ns-R1	3074486	19	60.73	57.89473684	GACCGCGTGYCAATCGTGA	4.35	1.91	350	Non_specific	-	[3074159, 3074459]	300
